# High-throughput sequencing of unmethylated DNA (UMR-seq) reveals extensive epigenetic variation in the hypomethylome of diverse plant species

**DOI:** 10.64898/2026.10.29.762724

**Authors:** Vanessa Putland, Hannah Robinson, Judith I. M. Eglitis-Sexton, Guilherme V Yoshikawa, Jessica Hintzsche, Haylie Andrews, Stacey Andersen, Sohye Yoon, Jingyang Tong, Leroy M. Mangila, Akshya Sree, Silvia Zanini, Maximilian Schmidt, Yan Zhang, Rod J. Snowdon, Agnieszka Golicz, Kai P. Voss-Fels, Lee T. Hickey, Peter A. Crisp

## Abstract

The unmethylated regions (UMRs) in a genome can reveal the location of genes and gene regulatory loci. However, discovering UMR variation across and between entire genomes and disentangling the contribution of genetics and epigenetics to traits are challenging because they require separate and costly whole-DNA methylome and whole-genome genetic analyses. In many species this is prohibitively expensive for even a small number of samples, curtailing analysis on a population or breeding scale. Here we introduce UMR-seq, a method for the specific capture of UMRs from a genome and simultaneous sequencing of genetic variants in a single economical and scalable assay. UMR-seq charts the hypomethylome, revealing that it is highly enriched with functionally important regulatory loci. While UMRs are highly stable between vegetative tissues in plants, we find they are dynamic in the endosperm and vary substantially between accessions. Adaptable to diverse species, using this method we uncover a positive correlation between gene number in a species and UMR content, reflecting gene regulatory space in a genome. At 1/50^th^ of the conventional cost of methylome sequencing in wheat, UMR-seq enables simultaneous population scale analysis of genetic and epigenetic variation in the functional genomic space. We reveal that in a panel of 187 elite wheat cultivars, profiling UMR variation improved genomic prediction across population groups, and UMR-based association mapping identified trait associations that were largely distinct from those detected with SNPs, providing new opportunities to understand trait biology and to enhance predictive breeding.
