## Supplementary Tables for "High-throughput sequencing of unmethylated DNA (UMR-seq) reveals extensive epigenetic variation in the hypomethylome of diverse plant species"

### Sheet: S1 - UMR-seq in silico
Supplementary Table 1 - In silico digestion analysis identifies regions in a genome recalcitrant to analysis by UMR-seq
Genomes were digested in silico to identify DNA loci that would be recalcitrant to digestion by MspJI and/or FspEI due to the absence of the enzymes’ recognition sequences. Numbers in the table represent sites that are recalcitrant to digestion into fragments smaller than 100bp, which could potentially lead to methylated DNA fragments larger than 100 bp being captured and sequenced during the UMR…
	Number of recalcitrant fragments			Recalcitrant base pairs	Recalcitrant base pairs as % of total genome	Number of recalcitrant fragments after removing fragments composed of repeats
Species	MspJI	FspEI	MspJI + FspEI (M + F)	M + F (bp)	M + F (%)	M + F repeats removed
sorghum	1113	116953	1010	172501	0.0243349	8
maize	2731	227808	1124	168162	0.00787613	6
barley	38904	421841	4033	2033292	0.0468136	34
wheat	12061	1197159	3119	479276	0.00329461	68

### Sheet: S2 - genomes
Supplementary Table 2 - Reference Genome Versions
Reference genomes used in this project
Species	Ref genome	Reference Genome	Reference Genome Cultivar	Reference Genome DOI	Size (Mb)	Gene Number	Genic space (Mb)
Wheat	IWGSC RefSeq v1.	161010_Chinese_Spring_v1.0_pseudomolecules	Chinese spring	10.1126/science.aar7191	17000	107891	376.422
Nicotiana benthamiana	NbLAB360	LAB v360	LAB 360	10.1038/s41477-023-01489-8	2800	56950	274.446
Soybean	Wm82.a4.v1	Wm82.a4.v1	Williams 82	10.1111/tpj.14500	978	52872	212.333
Barley	V2	Morex_pseudomolecules_v2_splits_ch1_7_Un_Pt	Morex	10.1038/s41586-020-2947-8 (split chromosomes)	5100	46294	121.879
Rice	v7.0	Osativa_323_v7.0	Nipponbare	10.1093/nar/gkl976	430	42189	121.157
Maize	APGv4	Zea_mays.AGPv4.dna.toplevel	B73	10.1126/science.1178534	2365	39498	164.794
Tomato	SL4.0	S_lycopersicum_chromosomes.4.00	Moneymaker	10.1101/767764	950	34688	123.699
Sorghum	v3.1.1	Sorghum bicolor v3.1.1	Btx623	10.1111/tpj.13781	730	34129	126.726
Grapevine	v2.1	Vvinifera_457_Genoscope.12X	PN40024	10.1038/nature06148	475	31845	143.578

### Sheet: S3 - species genotypes
Supplementary Table 3
Methylated sequencing data generated or analysed in this study
Name	Genotype	UMR-seq	MethylC-seq type	MethylC-seq reference
Barley	Morex	this study	EM-seq	this study
Barley	RGT Planet	this study	-	-
N. benthamiana	Lab	this study	WGBS	10.1038/s41477-023-01489-8
Grapevine	Riesling	this study	EM-seq	this study
Maize	B73	this study	EM-seq	this study
Maize	Mo17	this study	EM-seq	this study
Maize	B73 x Mo17 F1	this study	EM-seq	this study
Maize	B73 + Mo17 DNA mix	this study	EM-seq	this study
Maize	B73 - ultra-deep	this study	EM-seq	this study
Maize	Mo17 - ultra-deep	this study	EM-seq	this study
Maize	B73 + Mo17 DNA mix - ultra-deep	this study	EM-seq	this study
Rice	Nipponbare	this study	WGBS	10.1073/pnas.1209297109
Sorghum	Btx623	this study	WGBS	10.1186/s13059-016-1059-0
Soybean	W82	this study	WGBS	10.1093/plcell/koab081
Tomato	Ailsa Craig	this study	WGBS	10.1038/nbt.2462
Wheat	Chinese Spring	this study	WGBS	10.1126/science.aar7191

### Sheet: S4 - total UMRs
Supplementary Table 4 - UMR data
UMR-seq peaks (determined using epic2) and MethylC-seq UMRs generated and analysed in this study. UMR-seq UMRs data is the average of 2 biological replicates (cf Figure 4b which overlaps only replicate 1 with the methylC-seq UMRs). MethylC-seq UMRs were identified from a single biological replicate.
Species	Mean UMR-seq Total UMRs	MethylC-seq Total UMRs	MethylC-seq Method	Mean UMR-seq UMR Space (Mbp)	MethylC-seq UMR space (Mbp)	Mean UMR-seq UMR Mean Length (bp)	Mean MethylC-seq UMR length (bp)
Wheat	647352	420194	WGBS	619.045	377.486	956.5	898.36
N. benthamiana	338097	262737	WGBS	250.08	171.284	739.5	651.921
Soybean	167130	164009	WGBS	222.4	302.978	1335.5	1847.32
Barley	345053	114212	EM-seq	209.71	103.033	607.5	902.118
Maize	176703	109494	EM-seq	184.015	124.65	1046	1138.41
Sorghum	117828	112817	WGBS	135.165	118.41	1158	1049.58
Rice	125881	117790	WGBS	106.28	122.524	842.5	1040.19
Tomato	132933	86989	WGBS	105.16	49.9797	793	574.552
Grapevine	75045	100107	EM-seq	82.92	103.32	1126	1032.09

### Sheet: S5 - read depth model
Supplementary Table 5 - UMR space and read depth model
Based on the correlation between gene number and UMR space (Mbp) we calculated a linear model to predict the total UMR space in a plant genome based on the number of genes in a genome. The same model can be used to determine the target read depth based on the empirically calculated 10M reads optimal for maize. This model can also be used to calculate the cost per hypomethylome in a species, extra…
Species	Gene number	UMR_space	Predicted UMR space	Target reads based on observed UMR space	Target reads based on predicted UMR space
			y= 0.0068x-126.8
Barley	46294	221	188	11818196	10053445
N. benthamiana	56950	243	260.5	12994668	13928359
Grapevine	31845	86.9	89.7	4647064	4799257
Maize	39498	187	141.8	10000012	7582170
Rice	42189	92.7	160.1	4957225	8560716
Sorghum	34129	138	105.3	7379688	5629804
Soybean	52872	195	232.7	10427820	12445448
Tomato	34688	106	109.1	5668456	5833077
Wheat	107891	618	606.9	33048168	32452381

### Sheet: S6 - genomic distribution
Supplementary Table 6 - Cross-species UMR analysis
Comparison of UMR-seq data from 9 plant species, and analysis of UMR distribution in the genomes
Species	Genome size (Mbp)	Genes	UMR Classification	Number of UMRs	Size of UMR class (Mbp)	Proportion of UMR number (%)	Proportion of UMR class as percentage of UMR space (%)	UMRs as percent of genome space (%)
Maize	2365	39498	genic	61851	110.152	37.1578	58.7752	4.6576
			intergenic	90003	63.927	54.0705	34.1103	2.70305
			proximal	14601	13.3336	8.77174	7.11456	0.563789
Barley	5100	46294	genic	60759	72.0229	16.8035	32.6444	1.41221
			intergenic	268943	127.196	74.3787	57.6514	2.49403
			proximal	31884	21.4102	8.81782	9.70416	0.419807
Wheat	17000	107891	genic	174206	217.42	26.9285	35.1672	1.27894
			intergenic	413071	347.368	63.8519	56.1861	2.04334
			proximal	59643	53.4578	9.21953	8.6467	0.314458
N. benthamiana	3000	56950	genic	139621	109.705	42.1148	45.0633	3.65682
			intergenic	155988	110.889	47.0517	45.5496	3.69629
			proximal	35916	22.8525	10.8336	9.38711	0.761751
Grapevine	500	31845	genic	42756	61.7484	64.4751	71.0598	12.3497
			intergenic	12203	12.7882	18.4018	14.7167	2.55765
			proximal	11355	12.3598	17.1231	14.2236	2.47196
Tomato	950	34688	genic	61118	59.2575	47.8295	55.7606	6.23763
			intergenic	46577	32.8763	36.4501	30.9362	3.46067
			proximal	20088	14.1375	15.7204	13.3032	1.48816
Soybean	978	52872	genic	105891	129.781	61.7541	66.6494	13.27
			intergenic	36225	35.9528	21.1259	18.4637	3.67616
			proximal	29356	28.9881	17.12	14.8869	2.96402
Rice	430	42189	genic	70507	59.6706	57.4147	64.3888	13.8769
			intergenic	24036	14.973	19.5728	16.1569	3.4821
			proximal	28260	18.0287	23.0125	19.4542	4.19272
Sorghum	772	34129	genic	57725	92.9835	53.8766	67.6164	12.0445
			intergenic	30495	27.4563	28.462	19.9659	3.55652
			proximal	18923	17.0764	17.6614	12.4177	2.21197

### Sheet: S7 - CV2 and GWAS by trait
Supplementary Table 7. Trait classes, prediction across population groups and GWAS association counts for the 53 trait–management combinations.
Trait	Management	Trait class	h2 (SNP-only GBLUP)	Predictive ability, SNP	Predictive ability, SNP + UMR	Change in predictive ability	Prediction accuracy, SNP	Prediction accuracy, SNP + UMR	Change in prediction accuracy	UMR associations	SNP associations	UMR associations in LD with a SNP association
Biomass	High N, fungicide	Yield	0.588	0.271	0.26	-0.011	0.353	0.339	-0.014	0	3	0
Biomass	High N, no fungicide	Yield	0.556	0.436	0.447	0.012	0.584	0.6	0.016	5	1	0
Biomass	Low N, no fungicide	Yield	0.555	0.392	0.344	-0.049	0.527	0.461	-0.065	0	5	0
Grain yield	High N, fungicide	Yield	0.819	0.526	0.544	0.018	0.581	0.601	0.02	12	0	0
Grain yield	High N, no fungicide	Yield	0.796	0.482	0.54	0.058	0.541	0.605	0.065	3	2	0
Grain yield	Low N, no fungicide	Yield	0.761	0.489	0.568	0.078	0.561	0.651	0.09	0	7	0
Harvest index	High N, fungicide	Yield	0.861	0.394	0.439	0.045	0.425	0.473	0.048	4	0	0
Harvest index	High N, no fungicide	Yield	0.794	0.347	0.396	0.049	0.39	0.445	0.055	7	0	0
Harvest index	Low N, no fungicide	Yield	0.868	0.378	0.434	0.056	0.406	0.466	0.06	9	4	0
Kernel per spike	High N, fungicide	Yield	0.752	0.531	0.529	-0.001	0.612	0.611	-0.001	4	5	1
Kernel per spike	High N, no fungicide	Yield	0.889	0.507	0.536	0.029	0.538	0.569	0.031	7	4	2
Kernel per spike	Low N, no fungicide	Yield	0.798	0.519	0.548	0.029	0.581	0.613	0.032	5	2	1
Kernels per sqm	High N, fungicide	Yield	0.802	0.328	0.328	0	0.366	0.367	0	0	2	0
Kernels per sqm	High N, no fungicide	Yield	0.677	0.331	0.376	0.045	0.403	0.457	0.054	0	2	0
Kernels per sqm	Low N, no fungicide	Yield	0.784	0.343	0.364	0.021	0.388	0.412	0.024	1	3	0
Spike per sqm	High N, fungicide	Yield	0.417	0.251	0.249	-0.002	0.389	0.386	-0.002	1	0	0
Spike per sqm	High N, no fungicide	Yield	0.523	0.235	0.211	-0.024	0.326	0.292	-0.034	7	4	1
Spike per sqm	Low N, no fungicide	Yield	0.464	0.326	0.312	-0.014	0.479	0.458	-0.021	9	4	2
TKW	High N, fungicide	Yield	0.624	0.263	0.257	-0.006	0.333	0.326	-0.007	0	0	0
TKW	High N, no fungicide	Yield	0.669	0.277	0.276	-0.001	0.339	0.338	-0.001	0	0	0
TKW	Low N, no fungicide	Yield	0.777	0.418	0.419	0.001	0.474	0.476	0.002	7	0	0
Heading	High N, fungicide	Development	0.914	0.303	0.39	0.087	0.316	0.408	0.091	6	5	0
Heading	High N, no fungicide	Development	0.958	0.256	0.342	0.086	0.262	0.349	0.088	6	4	0
Heading	Low N, no fungicide	Development	0.946	0.264	0.36	0.096	0.272	0.37	0.098	4	8	0
Plant height	High N, fungicide	Development	0.988	0.256	0.35	0.093	0.258	0.352	0.094	5	3	1
Plant height	High N, no fungicide	Development	0.935	0.294	0.385	0.091	0.304	0.399	0.095	6	4	1
Plant height	Low N, no fungicide	Development	0.972	0.351	0.436	0.085	0.356	0.442	0.086	7	9	1
Crude protein	High N, fungicide	Quality	0.843	0.422	0.411	-0.011	0.46	0.447	-0.012	2	1	0
Crude protein	High N, no fungicide	Quality	0.755	0.35	0.345	-0.004	0.402	0.398	-0.005	3	0	0
Crude protein	Low N, no fungicide	Quality	0.854	0.521	0.518	-0.003	0.564	0.56	-0.003	4	1	0
Falling number	High N, fungicide	Quality	0.979	0.421	0.494	0.072	0.426	0.499	0.073	4	9	0
Falling number	High N, no fungicide	Quality	0.928	0.293	0.34	0.048	0.304	0.353	0.049	10	1	0
Falling number	Low N, no fungicide	Quality	0.962	0.358	0.367	0.009	0.365	0.374	0.009	0	4	0
Protein Yield	High N, fungicide	Quality	0.826	0.599	0.611	0.012	0.659	0.672	0.013	3	0	0
Protein Yield	High N, no fungicide	Quality	0.798	0.513	0.525	0.013	0.574	0.588	0.014	5	4	0
Protein Yield	Low N, no fungicide	Quality	0.707	0.506	0.509	0.003	0.602	0.605	0.004	8	2	0
Sedimentation	High N, fungicide	Quality	0.717	0.357	0.342	-0.015	0.422	0.404	-0.018	0	1	0
Sedimentation	High N, no fungicide	Quality	0.712	0.352	0.342	-0.009	0.417	0.405	-0.011	0	0	0
Sedimentation	Low N, no fungicide	Quality	0.706	0.396	0.39	-0.006	0.472	0.464	-0.007	0	0	0
Powdery mildew	High N, no fungicide	Disease	0.677	0.326	0.312	-0.014	0.397	0.379	-0.017	2	7	0
Powdery mildew	Low N, no fungicide	Disease	0.949	0.352	0.331	-0.021	0.361	0.339	-0.022	3	3	0
Stripe rust	High N, no fungicide	Disease	0.745	0.386	0.406	0.02	0.447	0.47	0.023	4	5	0
Stripe rust	Low N, no fungicide	Disease	0.897	0.42	0.446	0.026	0.443	0.471	0.028	0	1	0
GCD	No management levels	Efficiency	0.721	0.477	0.499	0.022	0.562	0.587	0.025	4	3	1
NUE	High N, fungicide	Efficiency	0.826	0.607	0.616	0.009	0.668	0.678	0.01	3	0	0
NUE	High N, no fungicide	Efficiency	0.798	0.474	0.518	0.044	0.531	0.579	0.049	5	4	0
NUE	Low N, no fungicide	Efficiency	0.707	0.506	0.509	0.003	0.602	0.605	0.004	8	2	0
RIE	High N, fungicide	Efficiency	0.513	0.22	0.202	-0.018	0.307	0.282	-0.026	1	1	1
RIE	High N, no fungicide	Efficiency	0.528	0.293	0.272	-0.021	0.403	0.375	-0.028	0	0	0
RIE	Low N, no fungicide	Efficiency	0.525	0.345	0.343	-0.002	0.476	0.473	-0.003	8	1	0
RUE	High N, fungicide	Efficiency	0.308	0.253	0.253	0	0.457	0.457	0	0	0	0
RUE	High N, no fungicide	Efficiency	0.526	0.37	0.369	-0.001	0.51	0.508	-0.002	4	3	1
RUE	Low N, no fungicide	Efficiency	0.41	0.339	0.339	0	0.53	0.53	0	0	2	0
Predictive ability: mean Pearson correlation between predicted and observed values over the five CV folds.
Prediction accuracy: predictive ability divided by the square root of the SNP-only heritability.
GWAS: significant associations at FDR q <= 0.03 (BLINK; MAF > 0.05). LD: r2 > 0.2 with a significant SNP association for the same trait.

### Sheet: S8 - (epi)GWAS
Supplementary Table 8 | Significant marker–trait associations from SNP-based and UMR-based genome-wide association analyses across 53 trait–management combinations in the European elite wheat panel.
Trait	Management	Dataset	Marker	Chromosome	Position (bp)	P	q (FDR)	Detected in
Biomass	High N, fungicide	SNP	SNP_22517	4A	627361269	1.15664e-06	0.0165418	SNP-only
Biomass	High N, fungicide	SNP	SNP_13423	2B	767643317	5.51177e-09	0.000236482	SNP-only
Biomass	High N, fungicide	SNP	SNP_21241	3D	5356902	3.57364e-08	0.000766635	SNP-only
Biomass	High N, no fungicide	SNP	SNP_6308	2A	3844864	2.15647e-14	9.25235e-10	SNP-only
Biomass	High N, no fungicide	UMR	CON_UMR_000309579	4A	133511425	9.66048e-07	0.0277125	UMR-only
Biomass	High N, no fungicide	UMR	CON_UMR_000587228	7A	127327350	6.57129e-08	0.00310371	UMR-only
Biomass	High N, no fungicide	UMR	CON_UMR_000060733	1B	667052254	1.69641e-09	0.000224661	UMR-only
Biomass	High N, no fungicide	UMR	CON_UMR_000145086	2B	443209200	1.04628e-06	0.0277125	UMR-only
Biomass	High N, no fungicide	UMR	CON_UMR_000265642	3B	763092519	7.03082e-08	0.00310371	UMR-only
Biomass	Low N, no fungicide	SNP	SNP_6425	2A	12332102	1.91425e-15	8.21308e-11	SNP-only
Biomass	Low N, no fungicide	SNP	SNP_8906	2A	733718367	5.68808e-07	0.00488094	SNP-only
Biomass	Low N, no fungicide	SNP	SNP_16241	3A	681649704	2.98733e-10	6.40857e-06	SNP-only
Biomass	Low N, no fungicide	SNP	SNP_33373	5B	680357116	2.62051e-07	0.00281083	SNP-only
Biomass	Low N, no fungicide	SNP	SNP_33570	5B	699491719	1.50111e-07	0.00214684	SNP-only
Crude protein	High N, fungicide	SNP	SNP_27562	5A	570774624	2.48657e-10	1.06686e-05	SNP-only
Crude protein	High N, fungicide	UMR	CON_UMR_000157161	2B	713406424	7.42478e-08	0.00491643	UMR-only
Crude protein	High N, fungicide	UMR	CON_UMR_000668395	7D	190999950	1.2728e-08	0.0016856	UMR-only
Crude protein	High N, no fungicide	UMR	CON_UMR_000113558	2A	644860973	5.65281e-11	7.48618e-06	UMR-only
Crude protein	High N, no fungicide	UMR	CON_UMR_000342021	4B	52832900	3.75722e-07	0.016586	UMR-only
Crude protein	High N, no fungicide	UMR	CON_UMR_000475172	5D	352028750	5.72315e-10	3.78967e-05	UMR-only
Crude protein	Low N, no fungicide	SNP	SNP_42720	7A	81500249	2.66602e-11	1.14386e-06	SNP-only
Crude protein	Low N, no fungicide	UMR	CON_UMR_000241533	3B	191260550	8.01471e-07	0.0265353	UMR-only
Crude protein	Low N, no fungicide	UMR	CON_UMR_000342021	4B	52832900	2.25437e-09	0.000286579	UMR-only
Crude protein	Low N, no fungicide	UMR	CON_UMR_000434808	5B	270322900	2.07324e-07	0.00915219	UMR-only
Crude protein	Low N, no fungicide	UMR	CON_UMR_000065863	1D	31340400	4.32791e-09	0.000286579	UMR-only
Falling number	High N, fungicide	SNP	SNP_1019	1A	473035511	1.11506e-06	0.00598021	SNP-only
Falling number	High N, fungicide	SNP	SNP_36742	6A	466833019	3.55578e-09	5.08536e-05	SNP-only
Falling number	High N, fungicide	SNP	SNP_42634	7A	76497214	2.77188e-08	0.000198213	SNP-only
Falling number	High N, fungicide	SNP	SNP_3857	1B	583856355	2.48147e-07	0.00152096	SNP-only
Falling number	High N, fungicide	UMR	CON_UMR_000246188	3B	348116950	5.9642e-08	0.00197464	UMR-only
Falling number	High N, fungicide	SNP	SNP_33109	5B	643973588	2.0739e-08	0.000177962	SNP-only
Falling number	High N, fungicide	SNP	SNP_39872	6B	539136824	3.23528e-11	1.3881e-06	SNP-only
Falling number	High N, fungicide	UMR	CON_UMR_000191477	2D	600645829	3.3298e-08	0.00146992	UMR-only
Falling number	High N, fungicide	UMR	CON_UMR_000369927	4D	15454125	2.00182e-14	1.32553e-09	UMR-only
Falling number	High N, fungicide	SNP	SNP_24994	4D	18695678	1.57633e-08	0.000169081	SNP-only
Falling number	High N, fungicide	SNP	SNP_33943	5D	515261135	4.26876e-10	9.15755e-06	SNP-only
Falling number	High N, fungicide	SNP	SNP_41229	6D	465824862	1.96888e-06	0.00938611	SNP-only
Falling number	High N, fungicide	UMR	CON_UMR_000665112	7D	121630350	7.04389e-15	9.32843e-10	UMR-only
Falling number	High N, no fungicide	UMR	CON_UMR_000015532	1A	379250600	1.04078e-16	1.37834e-11	UMR-only
Falling number	High N, no fungicide	UMR	CON_UMR_000404696	5A	404597350	4.78975e-08	0.000906173	UMR-only
Falling number	High N, no fungicide	UMR	CON_UMR_000492095	6A	21154175	6.72573e-08	0.000989676	UMR-only
Falling number	High N, no fungicide	UMR	CON_UMR_000584295	7A	81775150	1.21733e-08	0.00032243	UMR-only
Falling number	High N, no fungicide	SNP	SNP_10645	2B	71735634	1.82037e-07	0.0078103	SNP-only
Falling number	High N, no fungicide	UMR	CON_UMR_000233363	3B	33091550	6.65547e-08	0.000989676	UMR-only
Falling number	High N, no fungicide	UMR	CON_UMR_000245301	3B	320056650	1.18597e-09	5.2354e-05	UMR-only
Falling number	High N, no fungicide	UMR	CON_UMR_000172980	2D	130777950	7.41767e-09	0.000245586	UMR-only
Falling number	High N, no fungicide	UMR	CON_UMR_000273817	3D	5426200	1.38692e-07	0.00183674	UMR-only
Falling number	High N, no fungicide	UMR	CON_UMR_000275212	3D	18111750	3.63486e-10	2.40687e-05	UMR-only
Falling number	High N, no fungicide	UMR	CON_UMR_000665112	7D	121630350	3.48867e-08	0.000770026	UMR-only
Falling number	Low N, no fungicide	SNP	SNP_28404	5A	685868464	6.0051e-08	0.00128824	SNP-only
Falling number	Low N, no fungicide	SNP	SNP_42634	7A	76497214	1.58127e-07	0.00169611	SNP-only
Falling number	Low N, no fungicide	SNP	SNP_24994	4D	18695678	2.15127e-08	0.000923002	SNP-only
Falling number	Low N, no fungicide	SNP	SNP_33853	5D	50489040	9.47066e-08	0.00135446	SNP-only
GCD	—	SNP	SNP_9127	2A	752007760	1.09426e-07	0.00156497	SNP-only
GCD	—	UMR	CON_UMR_000506802	6A	430941350	1.31142e-09	8.68376e-05	Both
GCD	—	SNP	SNP_36667	6A	442038356	4.30967e-14	1.84906e-09	Both
GCD	—	SNP	SNP_12098	2B	594271205	1.24627e-08	0.000267355	SNP-only
GCD	—	UMR	CON_UMR_000453545	5B	629941772	1.16351e-10	1.54087e-05	UMR-only
GCD	—	UMR	CON_UMR_000460136	5B	712204672	2.32893e-07	0.00771069	UMR-only
GCD	—	UMR	CON_UMR_000638538	7B	540056837	1.39705e-07	0.00616716	UMR-only
Grain yield	High N, fungicide	UMR	CON_UMR_000336496	4A	727712042	4.15149e-14	5.49794e-09	UMR-only
Grain yield	High N, fungicide	UMR	CON_UMR_000499199	6A	161105650	8.41191e-08	0.000928345	UMR-only
Grain yield	High N, fungicide	UMR	CON_UMR_000515420	6A	605835356	6.8644e-12	2.27268e-07	UMR-only
Grain yield	High N, fungicide	UMR	CON_UMR_000597210	7A	417271400	7.75755e-13	5.13678e-08	UMR-only
Grain yield	High N, fungicide	UMR	CON_UMR_000141187	2B	348658800	1.58737e-12	7.00732e-08	UMR-only
Grain yield	High N, fungicide	UMR	CON_UMR_000264638	3B	754026819	8.06453e-09	0.000118668	UMR-only
Grain yield	High N, fungicide	UMR	CON_UMR_000429186	5B	111201300	1.40614e-08	0.000186219	UMR-only
Grain yield	High N, fungicide	UMR	CON_UMR_000065232	1D	22851175	5.30042e-09	8.77439e-05	UMR-only
Grain yield	High N, fungicide	UMR	CON_UMR_000066975	1D	51605750	1.14348e-11	3.0287e-07	UMR-only
Grain yield	High N, fungicide	UMR	CON_UMR_000185560	2D	483158029	1.69144e-11	3.20004e-07	UMR-only
Grain yield	High N, fungicide	UMR	CON_UMR_000280506	3D	106922250	1.93507e-08	0.00023297	UMR-only
Grain yield	High N, fungicide	UMR	CON_UMR_000469439	5D	213676900	1.47655e-11	3.20004e-07	UMR-only
Grain yield	High N, no fungicide	SNP	SNP_6642	2A	17857640	4.31114e-13	1.8497e-08	SNP-only
Grain yield	High N, no fungicide	UMR	CON_UMR_000490026	6A	855375	1.66987e-07	0.00737154	UMR-only
Grain yield	High N, no fungicide	UMR	CON_UMR_000145086	2B	443209200	8.53445e-11	1.13024e-05	UMR-only
Grain yield	High N, no fungicide	UMR	CON_UMR_000363492	4B	603047751	5.13919e-08	0.00340299	UMR-only
Grain yield	High N, no fungicide	SNP	SNP_32908	5B	626088305	8.96852e-08	0.00192397	SNP-only
Grain yield	Low N, no fungicide	SNP	SNP_1422	1A	504252012	5.30876e-09	6.91502e-05	SNP-only
Grain yield	Low N, no fungicide	SNP	SNP_1427	1A	504314277	2.01243e-06	0.0123348	SNP-only
Grain yield	Low N, no fungicide	SNP	SNP_6308	2A	3844864	6.38955e-12	2.74144e-07	SNP-only
Grain yield	Low N, no fungicide	SNP	SNP_8923	2A	734655376	5.37426e-09	6.91502e-05	SNP-only
Grain yield	Low N, no fungicide	SNP	SNP_26397	5A	473249839	9.05685e-09	7.77168e-05	SNP-only
Grain yield	Low N, no fungicide	SNP	SNP_30750	5B	500521035	6.44682e-09	6.91502e-05	SNP-only
Grain yield	Low N, no fungicide	SNP	SNP_5520	1D	43002944	1.28145e-07	0.000916346	SNP-only
Harvest index	High N, fungicide	UMR	CON_UMR_000088191	2A	3087350	2.4244e-08	0.000802675	UMR-only
Harvest index	High N, fungicide	UMR	CON_UMR_000420247	5A	675818344	5.15402e-12	3.41281e-07	UMR-only
Harvest index	High N, fungicide	UMR	CON_UMR_000128341	2B	53975600	6.86988e-09	0.000303266	UMR-only
Harvest index	High N, fungicide	UMR	CON_UMR_000450921	5B	586824622	4.90501e-12	3.41281e-07	UMR-only
Harvest index	High N, no fungicide	UMR	CON_UMR_000515913	6A	610801006	2.00428e-12	8.84778e-08	UMR-only
Harvest index	High N, no fungicide	UMR	CON_UMR_000243061	3B	240761350	1.591e-08	0.000421401	UMR-only
Harvest index	High N, no fungicide	UMR	CON_UMR_000651098	7B	716865912	5.65791e-12	1.87324e-07	UMR-only
Harvest index	High N, no fungicide	UMR	CON_UMR_000167810	2D	36689000	2.62618e-07	0.00496848	UMR-only
Harvest index	High N, no fungicide	UMR	CON_UMR_000468304	5D	175294950	1.52206e-13	1.00786e-08	UMR-only
Harvest index	High N, no fungicide	UMR	CON_UMR_000487836	5D	543873980	4.42729e-16	5.86319e-11	UMR-only
Harvest index	High N, no fungicide	UMR	CON_UMR_000565280	6D	258358700	1.48154e-07	0.00327009	UMR-only
Harvest index	Low N, no fungicide	UMR	CON_UMR_000000691	1A	7055600	7.5969e-10	2.5152e-05	UMR-only
Harvest index	Low N, no fungicide	UMR	CON_UMR_000011017	1A	253251300	1.59224e-10	7.02882e-06	UMR-only
Harvest index	Low N, no fungicide	UMR	CON_UMR_000020698	1A	507959755	3.32939e-14	4.40922e-09	UMR-only
Harvest index	Low N, no fungicide	SNP	SNP_8779	2A	708190462	4.37984e-07	0.0062639	SNP-only
Harvest index	Low N, no fungicide	UMR	CON_UMR_000321215	4A	536840692	6.07503e-08	0.0010475	UMR-only
Harvest index	Low N, no fungicide	SNP	SNP_23141	4A	731364809	6.0515e-07	0.00649099	SNP-only
Harvest index	Low N, no fungicide	UMR	CON_UMR_000505829	6A	402475900	6.32774e-08	0.0010475	UMR-only
Harvest index	Low N, no fungicide	SNP	SNP_41438	7A	8382104	1.28161e-09	2.74937e-05	SNP-only
Harvest index	Low N, no fungicide	UMR	CON_UMR_000053097	1B	554036079	1.2922e-11	8.55651e-07	UMR-only
Harvest index	Low N, no fungicide	SNP	SNP_19551	3B	719091740	1.65186e-12	7.08729e-08	SNP-only
Harvest index	Low N, no fungicide	UMR	CON_UMR_000262532	3B	727153519	4.80685e-09	0.000127317	UMR-only
Harvest index	Low N, no fungicide	UMR	CON_UMR_000169146	2D	57262900	9.78832e-08	0.00144033	UMR-only
Harvest index	Low N, no fungicide	UMR	CON_UMR_000369992	4D	16125650	2.32065e-08	0.000512218	UMR-only
Heading	High N, fungicide	UMR	CON_UMR_000336827	4A	730759292	5.21189e-10	3.45113e-05	UMR-only
Heading	High N, fungicide	UMR	CON_UMR_000399366	5A	257282800	3.00522e-08	0.00132663	UMR-only
Heading	High N, fungicide	SNP	SNP_27137	5A	546969410	1.42427e-06	0.0122217	SNP-only
Heading	High N, fungicide	SNP	SNP_28362	5A	681980229	1.60213e-10	2.55668e-06	SNP-only
Heading	High N, fungicide	UMR	CON_UMR_000027688	1B	2621100	4.09308e-07	0.00903432	UMR-only
Heading	High N, fungicide	UMR	CON_UMR_000057858	1B	630566804	3.57132e-07	0.00903432	UMR-only
Heading	High N, fungicide	SNP	SNP_5025	1B	687967366	2.48945e-11	1.0681e-06	SNP-only
Heading	High N, fungicide	UMR	CON_UMR_000235806	3B	66542300	3.55367e-11	4.70623e-06	UMR-only
Heading	High N, fungicide	UMR	CON_UMR_000350452	4B	276249050	1.1479e-07	0.00380049	UMR-only
Heading	High N, fungicide	SNP	SNP_38991	6B	143460220	1.78768e-10	2.55668e-06	SNP-only
Heading	High N, fungicide	SNP	SNP_6276	1D	493762988	6.49014e-08	0.000696149	SNP-only
Heading	High N, no fungicide	UMR	CON_UMR_000336827	4A	730759292	2.7848e-08	0.000737599	UMR-only
Heading	High N, no fungicide	SNP	SNP_28362	5A	681980229	7.43424e-12	2.30543e-07	SNP-only
Heading	High N, no fungicide	UMR	CON_UMR_000029330	1B	16203050	3.8685e-10	2.56158e-05	UMR-only
Heading	High N, no fungicide	SNP	SNP_5025	1B	687967366	1.07467e-11	2.30543e-07	SNP-only
Heading	High N, no fungicide	UMR	CON_UMR_000235806	3B	66542300	2.34582e-08	0.000737599	UMR-only
Heading	High N, no fungicide	UMR	CON_UMR_000350452	4B	276249050	1.81658e-10	2.40575e-05	UMR-only
Heading	High N, no fungicide	UMR	CON_UMR_000356157	4B	433274350	1.00017e-07	0.00220759	UMR-only
Heading	High N, no fungicide	SNP	SNP_38991	6B	143460220	5.63035e-08	0.000603925	SNP-only
Heading	High N, no fungicide	SNP	SNP_6276	1D	493762988	3.81877e-09	5.46148e-05	SNP-only
Heading	High N, no fungicide	UMR	CON_UMR_000300321	3D	579516809	1.66115e-08	0.000733302	UMR-only
Heading	Low N, no fungicide	SNP	SNP_7026	2A	59552622	5.57193e-11	1.19532e-06	SNP-only
Heading	Low N, no fungicide	SNP	SNP_16658	3A	719835731	1.34116e-07	0.00115085	SNP-only
Heading	Low N, no fungicide	UMR	CON_UMR_000336827	4A	730759292	1.99113e-09	0.000263691	UMR-only
Heading	Low N, no fungicide	UMR	CON_UMR_000399366	5A	257282800	5.69159e-08	0.00244788	UMR-only
Heading	Low N, no fungicide	SNP	SNP_26138	5A	453894662	5.18614e-11	1.19532e-06	SNP-only
Heading	Low N, no fungicide	SNP	SNP_28362	5A	681980229	3.4526e-06	0.0185167	SNP-only
Heading	Low N, no fungicide	SNP	SNP_43882	7A	611330726	2.42582e-10	3.46932e-06	SNP-only
Heading	Low N, no fungicide	UMR	CON_UMR_000027928	1B	4816900	1.37699e-08	0.000911797	UMR-only
Heading	Low N, no fungicide	SNP	SNP_5025	1B	687967366	4.58389e-07	0.00327786	SNP-only
Heading	Low N, no fungicide	UMR	CON_UMR_000235806	3B	66542300	7.39358e-08	0.00244788	UMR-only
Heading	Low N, no fungicide	SNP	SNP_32984	5B	634446325	1.32719e-08	0.000142358	SNP-only
Heading	Low N, no fungicide	SNP	SNP_6276	1D	493762988	3.14207e-06	0.0185167	SNP-only
Kernel per spike	High N, fungicide	SNP	SNP_451	1A	20940797	7.15984e-08	0.00102398	SNP-only
Kernel per spike	High N, fungicide	UMR	CON_UMR_000109096	2A	532703373	3.64827e-14	4.83152e-09	Both
Kernel per spike	High N, fungicide	SNP	SNP_7988	2A	534623197	6.77154e-12	2.90533e-07	Both
Kernel per spike	High N, fungicide	SNP	SNP_26782	5A	511886753	1.68055e-07	0.0018026	SNP-only
Kernel per spike	High N, fungicide	SNP	SNP_41356	7A	4014500	7.17359e-10	1.53891e-05	SNP-only
Kernel per spike	High N, fungicide	UMR	CON_UMR_000583692	7A	73712150	2.31864e-08	0.00102355	UMR-only
Kernel per spike	High N, fungicide	UMR	CON_UMR_000587733	7A	136448600	4.28054e-08	0.00141721	UMR-only
Kernel per spike	High N, fungicide	UMR	CON_UMR_000126155	2B	30234700	8.68156e-09	0.000574862	UMR-only
Kernel per spike	High N, fungicide	SNP	SNP_17752	3B	22917849	9.62178e-07	0.00825645	SNP-only
Kernel per spike	High N, no fungicide	UMR	CON_UMR_000108882	2A	526837523	2.16297e-13	2.86449e-08	Both
Kernel per spike	High N, no fungicide	SNP	SNP_7988	2A	534623197	6.70622e-13	2.8773e-08	Both
Kernel per spike	High N, no fungicide	UMR	CON_UMR_000196058	3A	41650	1.67937e-08	0.000444809	UMR-only
Kernel per spike	High N, no fungicide	UMR	CON_UMR_000223413	3A	685586320	3.19445e-10	2.11525e-05	UMR-only
Kernel per spike	High N, no fungicide	SNP	SNP_25949	5A	419867729	7.86061e-07	0.011242	SNP-only
Kernel per spike	High N, no fungicide	SNP	SNP_27631	5A	573624294	8.75112e-08	0.00187733	SNP-only
Kernel per spike	High N, no fungicide	UMR	CON_UMR_000271809	3B	821105619	1.25798e-07	0.00277663	UMR-only
Kernel per spike	High N, no fungicide	UMR	CON_UMR_000535527	6B	370740400	1.00902e-06	0.0190897	Both
Kernel per spike	High N, no fungicide	SNP	SNP_39619	6B	379812717	1.80045e-06	0.0193121	Both
Kernel per spike	High N, no fungicide	UMR	CON_UMR_000635291	7B	468290837	1.02193e-08	0.000338342	UMR-only
Kernel per spike	High N, no fungicide	UMR	CON_UMR_000674937	7D	395192850	7.09783e-09	0.000313329	UMR-only
Kernel per spike	Low N, no fungicide	UMR	CON_UMR_000108882	2A	526837523	9.70613e-22	1.28541e-16	Both
Kernel per spike	Low N, no fungicide	SNP	SNP_7988	2A	534623197	2.17957e-07	0.00467572	Both
Kernel per spike	Low N, no fungicide	UMR	CON_UMR_000115494	2A	687076623	8.1664e-11	3.605e-06	UMR-only
Kernel per spike	Low N, no fungicide	UMR	CON_UMR_000162413	2B	788044624	2.01213e-09	6.66182e-05	UMR-only
Kernel per spike	Low N, no fungicide	SNP	SNP_39619	6B	379812717	1.33112e-08	0.000571116	SNP-only
Kernel per spike	Low N, no fungicide	UMR	CON_UMR_000553164	6B	720578097	7.16387e-09	0.000189747	UMR-only
Kernel per spike	Low N, no fungicide	UMR	CON_UMR_000674937	7D	395192850	3.05163e-12	2.02068e-07	UMR-only
Kernels per sqm	High N, fungicide	SNP	SNP_45291	7A	716609059	1.36104e-08	0.000583953	SNP-only
Kernels per sqm	High N, fungicide	SNP	SNP_17752	3B	22917849	6.10311e-07	0.0130927	SNP-only
Kernels per sqm	High N, no fungicide	SNP	SNP_12641	2B	697510373	1.38647e-06	0.0297433	SNP-only
Kernels per sqm	High N, no fungicide	SNP	SNP_39619	6B	379812717	1.82836e-10	7.84456e-06	SNP-only
Kernels per sqm	Low N, no fungicide	SNP	SNP_6297	2A	2898188	3.9407e-08	0.00169076	SNP-only
Kernels per sqm	Low N, no fungicide	SNP	SNP_19353	3B	684365449	7.97045e-08	0.00170986	SNP-only
Kernels per sqm	Low N, no fungicide	SNP	SNP_39619	6B	379812717	1.50052e-06	0.02146	SNP-only
Kernels per sqm	Low N, no fungicide	UMR	CON_UMR_000635291	7B	468290837	3.30832e-09	0.000438131	UMR-only
NUE	High N, fungicide	UMR	CON_UMR_000446722	5B	522475622	2.56033e-07	0.0113024	UMR-only
NUE	High N, fungicide	UMR	CON_UMR_000539335	6B	476175797	7.441e-09	0.000492717	UMR-only
NUE	High N, fungicide	UMR	CON_UMR_000542533	6B	551342847	1.54744e-09	0.000204933	UMR-only
NUE	High N, no fungicide	SNP	SNP_1422	1A	504252012	1.4316e-08	0.000204743	SNP-only
NUE	High N, no fungicide	SNP	SNP_6640	2A	17857586	2.77134e-16	1.18904e-11	SNP-only
NUE	High N, no fungicide	UMR	CON_UMR_000329458	4A	654822842	1.16202e-07	0.0030778	UMR-only
NUE	High N, no fungicide	UMR	CON_UMR_000405159	5A	416967200	5.01265e-09	0.00022128	UMR-only
NUE	High N, no fungicide	UMR	CON_UMR_000507511	6A	450462850	9.51758e-08	0.0030778	UMR-only
NUE	High N, no fungicide	SNP	SNP_37699	6A	611930784	7.96887e-10	1.70952e-05	SNP-only
NUE	High N, no fungicide	UMR	CON_UMR_000516128	6A	613181456	2.12511e-10	2.81434e-05	UMR-only
NUE	High N, no fungicide	UMR	CON_UMR_000453524	5B	629771222	4.93291e-10	3.2664e-05	UMR-only
NUE	High N, no fungicide	SNP	SNP_39623	6B	391448828	1.90627e-07	0.00204471	SNP-only
NUE	Low N, no fungicide	UMR	CON_UMR_000010115	1A	228241400	8.58218e-15	1.13656e-09	UMR-only
NUE	Low N, no fungicide	UMR	CON_UMR_000010602	1A	242650050	2.18971e-08	0.000483316	UMR-only
NUE	Low N, no fungicide	SNP	SNP_6308	2A	3844864	7.35156e-13	3.15419e-08	SNP-only
NUE	Low N, no fungicide	SNP	SNP_8923	2A	734655376	5.95444e-08	0.00127738	SNP-only
NUE	Low N, no fungicide	UMR	CON_UMR_000402775	5A	357073400	3.07675e-08	0.000582091	UMR-only
NUE	Low N, no fungicide	UMR	CON_UMR_000516118	6A	613102056	6.55531e-13	4.34069e-08	UMR-only
NUE	Low N, no fungicide	UMR	CON_UMR_000142392	2B	381849350	4.04035e-10	1.78359e-05	UMR-only
NUE	Low N, no fungicide	UMR	CON_UMR_000156534	2B	701924124	8.58523e-10	2.84242e-05	UMR-only
NUE	Low N, no fungicide	UMR	CON_UMR_000370681	4D	28576950	5.75539e-09	0.000152441	UMR-only
NUE	Low N, no fungicide	UMR	CON_UMR_000678778	7D	487867318	1.31831e-06	0.0218235	UMR-only
Plant height	High N, fungicide	UMR	CON_UMR_000506436	6A	421125500	1.21544e-11	1.60965e-06	Both
Plant height	High N, fungicide	SNP	SNP_36635	6A	432569762	3.73817e-14	1.60386e-09	Both
Plant height	High N, fungicide	UMR	CON_UMR_000579609	7A	27292850	6.6251e-11	4.38691e-06	UMR-only
Plant height	High N, fungicide	SNP	SNP_42327	7A	54978690	7.12585e-07	0.0152867	SNP-only
Plant height	High N, fungicide	UMR	CON_UMR_000058739	1B	642117704	9.83346e-10	4.34091e-05	UMR-only
Plant height	High N, fungicide	UMR	CON_UMR_000124309	2B	12342200	2.65672e-07	0.00703674	UMR-only
Plant height	High N, fungicide	SNP	SNP_19418	3B	690358012	1.64311e-06	0.0234991	SNP-only
Plant height	High N, fungicide	UMR	CON_UMR_000649120	7B	698323087	1.3858e-08	0.000458815	UMR-only
Plant height	High N, no fungicide	SNP	SNP_16618	3A	717010154	4.30923e-09	9.24437e-05	SNP-only
Plant height	High N, no fungicide	UMR	CON_UMR_000506436	6A	421125500	5.24012e-09	0.000173491	Both
Plant height	High N, no fungicide	SNP	SNP_36635	6A	432569762	7.00004e-20	3.00337e-15	Both
Plant height	High N, no fungicide	SNP	SNP_37435	6A	606311759	7.96168e-08	0.00101277	SNP-only
Plant height	High N, no fungicide	UMR	CON_UMR_000579609	7A	27292850	7.23591e-10	4.79137e-05	UMR-only
Plant height	High N, no fungicide	UMR	CON_UMR_000027812	1B	3929550	2.12202e-08	0.000562051	UMR-only
Plant height	High N, no fungicide	UMR	CON_UMR_000124309	2B	12342200	8.74623e-12	1.15829e-06	UMR-only
Plant height	High N, no fungicide	UMR	CON_UMR_000649120	7B	698323087	5.15103e-09	0.000173491	UMR-only
Plant height	High N, no fungicide	SNP	SNP_48285	7B	732610371	9.442e-08	0.00101277	SNP-only
Plant height	High N, no fungicide	UMR	CON_UMR_000383726	4D	410940650	6.89241e-08	0.00152131	UMR-only
Plant height	Low N, no fungicide	UMR	CON_UMR_000095418	2A	98330500	5.30121e-11	1.40411e-06	UMR-only
Plant height	Low N, no fungicide	SNP	SNP_15038	3A	17219874	4.17558e-07	0.00223942	SNP-only
Plant height	Low N, no fungicide	UMR	CON_UMR_000497958	6A	124915000	8.05299e-12	6.22706e-07	Both
Plant height	Low N, no fungicide	SNP	SNP_36493	6A	145194417	6.3496e-08	0.000454049	Both
Plant height	Low N, no fungicide	SNP	SNP_36635	6A	432569762	3.09456e-23	1.32772e-18	Both
Plant height	Low N, no fungicide	SNP	SNP_45332	7A	717977635	2.66739e-06	0.012716	SNP-only
Plant height	Low N, no fungicide	UMR	CON_UMR_000124339	2B	12870100	1.08128e-11	6.22706e-07	UMR-only
Plant height	Low N, no fungicide	SNP	SNP_17830	3B	26358632	2.60433e-08	0.000223477	SNP-only
Plant height	Low N, no fungicide	SNP	SNP_19578	3B	720977834	1.5215e-10	2.15133e-06	SNP-only
Plant height	Low N, no fungicide	UMR	CON_UMR_000270428	3B	809566569	1.41061e-11	6.22706e-07	UMR-only
Plant height	Low N, no fungicide	UMR	CON_UMR_000424684	5B	23178100	1.88198e-07	0.00415395	UMR-only
Plant height	Low N, no fungicide	SNP	SNP_38654	6B	54661192	1.37197e-11	2.94323e-07	SNP-only
Plant height	Low N, no fungicide	UMR	CON_UMR_000649120	7B	698323087	1.42597e-06	0.0269778	UMR-only
Plant height	Low N, no fungicide	SNP	SNP_24994	4D	18695678	2.00567e-10	2.15133e-06	SNP-only
Plant height	Low N, no fungicide	SNP	SNP_33955	5D	540127654	1.50317e-07	0.000921333	SNP-only
Plant height	Low N, no fungicide	UMR	CON_UMR_000576024	6D	468586824	2.97788e-11	9.85925e-07	UMR-only
Powdery mildew	High N, no fungicide	UMR	CON_UMR_000329650	4A	657115692	2.50041e-08	0.00331137	UMR-only
Powdery mildew	High N, no fungicide	SNP	SNP_27218	5A	549422971	3.30334e-15	1.4173e-10	SNP-only
Powdery mildew	High N, no fungicide	SNP	SNP_35514	6A	27782628	3.10081e-12	6.65202e-08	SNP-only
Powdery mildew	High N, no fungicide	SNP	SNP_10220	2B	20081207	8.75255e-08	0.00062588	SNP-only
Powdery mildew	High N, no fungicide	SNP	SNP_20578	3B	782438226	9.51292e-12	1.36051e-07	SNP-only
Powdery mildew	High N, no fungicide	SNP	SNP_31421	5B	527034707	1.54832e-06	0.00949009	SNP-only
Powdery mildew	High N, no fungicide	SNP	SNP_45749	7B	9128779	1.25996e-10	1.23795e-06	SNP-only
Powdery mildew	High N, no fungicide	SNP	SNP_46009	7B	46902929	1.44267e-10	1.23795e-06	SNP-only
Powdery mildew	High N, no fungicide	UMR	CON_UMR_000466579	5D	122275400	1.01071e-07	0.00669254	UMR-only
Powdery mildew	Low N, no fungicide	UMR	CON_UMR_000115869	2A	693700373	2.01604e-10	1.33495e-05	UMR-only
Powdery mildew	Low N, no fungicide	SNP	SNP_27218	5A	549422971	1.81082e-09	5.60645e-05	SNP-only
Powdery mildew	Low N, no fungicide	SNP	SNP_35514	6A	27782628	2.61342e-09	5.60645e-05	SNP-only
Powdery mildew	Low N, no fungicide	UMR	CON_UMR_000502371	6A	266134900	4.00026e-08	0.00176589	UMR-only
Powdery mildew	Low N, no fungicide	SNP	SNP_23505	4B	37313392	1.12608e-07	0.00161049	SNP-only
Powdery mildew	Low N, no fungicide	UMR	CON_UMR_000376873	4D	200744625	9.6067e-16	1.27224e-10	UMR-only
Protein Yield	High N, fungicide	UMR	CON_UMR_000446722	5B	522475622	2.56361e-07	0.0113169	UMR-only
Protein Yield	High N, fungicide	UMR	CON_UMR_000539335	6B	476175797	7.44742e-09	0.000493142	UMR-only
Protein Yield	High N, fungicide	UMR	CON_UMR_000542533	6B	551342847	1.54681e-09	0.000204848	UMR-only
Protein Yield	High N, no fungicide	SNP	SNP_1422	1A	504252012	1.43118e-08	0.000204682	SNP-only
Protein Yield	High N, no fungicide	SNP	SNP_6640	2A	17857586	2.76934e-16	1.18819e-11	SNP-only
Protein Yield	High N, no fungicide	UMR	CON_UMR_000329458	4A	654822842	1.16191e-07	0.0030775	UMR-only
Protein Yield	High N, no fungicide	UMR	CON_UMR_000405159	5A	416967200	5.0123e-09	0.000221265	UMR-only
Protein Yield	High N, no fungicide	UMR	CON_UMR_000507511	6A	450462850	9.51269e-08	0.0030775	UMR-only
Protein Yield	High N, no fungicide	SNP	SNP_37699	6A	611930784	7.96675e-10	1.70907e-05	SNP-only
Protein Yield	High N, no fungicide	UMR	CON_UMR_000516128	6A	613181456	2.12519e-10	2.81445e-05	UMR-only
Protein Yield	High N, no fungicide	UMR	CON_UMR_000453524	5B	629771222	4.93144e-10	3.26543e-05	UMR-only
Protein Yield	High N, no fungicide	SNP	SNP_39623	6B	391448828	1.90622e-07	0.00204466	SNP-only
Protein Yield	Low N, no fungicide	UMR	CON_UMR_000010115	1A	228241400	8.59586e-15	1.13837e-09	UMR-only
Protein Yield	Low N, no fungicide	UMR	CON_UMR_000010602	1A	242650050	2.18908e-08	0.000483177	UMR-only
Protein Yield	Low N, no fungicide	SNP	SNP_6308	2A	3844864	7.35511e-13	3.15571e-08	SNP-only
Protein Yield	Low N, no fungicide	SNP	SNP_8923	2A	734655376	5.9511e-08	0.00127666	SNP-only
Protein Yield	Low N, no fungicide	UMR	CON_UMR_000402775	5A	357073400	3.07749e-08	0.00058223	UMR-only
Protein Yield	Low N, no fungicide	UMR	CON_UMR_000516118	6A	613102056	6.55756e-13	4.34218e-08	UMR-only
Protein Yield	Low N, no fungicide	UMR	CON_UMR_000142392	2B	381849350	4.04943e-10	1.78759e-05	UMR-only
Protein Yield	Low N, no fungicide	UMR	CON_UMR_000156534	2B	701924124	8.5743e-10	2.8388e-05	UMR-only
Protein Yield	Low N, no fungicide	UMR	CON_UMR_000370681	4D	28576950	5.75678e-09	0.000152478	UMR-only
Protein Yield	Low N, no fungicide	UMR	CON_UMR_000678778	7D	487867318	1.31955e-06	0.021844	UMR-only
RIE	High N, fungicide	SNP	SNP_36445	6A	108175204	4.78833e-09	0.000205443	Both
RIE	High N, fungicide	UMR	CON_UMR_000497499	6A	113378550	1.4704e-09	0.00019473	Both
RIE	Low N, no fungicide	UMR	CON_UMR_000013749	1A	329803950	1.06348e-10	3.52098e-06	UMR-only
RIE	Low N, no fungicide	UMR	CON_UMR_000114438	2A	667920598	1.4826e-10	3.92691e-06	UMR-only
RIE	Low N, no fungicide	SNP	SNP_22217	4A	601762468	1.51364e-09	6.49425e-05	SNP-only
RIE	Low N, no fungicide	UMR	CON_UMR_000128134	2B	51857800	4.06546e-08	0.000769144	UMR-only
RIE	Low N, no fungicide	UMR	CON_UMR_000155648	2B	684989774	1.27937e-12	8.47152e-08	UMR-only
RIE	Low N, no fungicide	UMR	CON_UMR_000546179	6B	632345547	3.9182e-14	5.18898e-09	UMR-only
RIE	Low N, no fungicide	UMR	CON_UMR_000171599	2D	100802800	3.10845e-12	1.37221e-07	UMR-only
RIE	Low N, no fungicide	UMR	CON_UMR_000387318	4D	484762470	1.84715e-09	4.07705e-05	UMR-only
RIE	Low N, no fungicide	UMR	CON_UMR_000657761	7D	25307650	9.59786e-08	0.00158884	UMR-only
RUE	High N, no fungicide	SNP	SNP_37408	6A	605383242	2.8229e-08	0.000809868	Both
RUE	High N, no fungicide	UMR	CON_UMR_000515882	6A	610477656	2.35513e-07	0.00779742	Both
RUE	High N, no fungicide	SNP	SNP_41419	7A	7559994	9.50914e-07	0.0135997	SNP-only
RUE	High N, no fungicide	UMR	CON_UMR_000604384	7A	599964236	1.31499e-08	0.000870739	UMR-only
RUE	High N, no fungicide	UMR	CON_UMR_000050148	1B	493659204	3.20764e-10	4.24798e-05	UMR-only
RUE	High N, no fungicide	SNP	SNP_13431	2B	767710500	3.77517e-08	0.000809868	SNP-only
RUE	High N, no fungicide	UMR	CON_UMR_000382086	4D	367953600	1.07386e-07	0.00474047	UMR-only
RUE	Low N, no fungicide	SNP	SNP_6421	2A	12331908	8.26604e-10	3.54655e-05	SNP-only
RUE	Low N, no fungicide	SNP	SNP_13870	2D	12900793	8.86103e-08	0.00190091	SNP-only
Sedimentation	High N, fungicide	SNP	SNP_11210	2B	138968288	5.60808e-07	0.0240615	SNP-only
Spike per sqm	High N, fungicide	UMR	CON_UMR_000121845	2A	770629873	1.65263e-09	0.000218862	UMR-only
Spike per sqm	High N, no fungicide	SNP	SNP_1904	1A	537049418	4.00916e-07	0.00430032	SNP-only
Spike per sqm	High N, no fungicide	UMR	CON_UMR_000110548	2A	572873273	4.59574e-15	6.08627e-10	Both
Spike per sqm	High N, no fungicide	SNP	SNP_8406	2A	580759259	7.20162e-11	3.08986e-06	Both
Spike per sqm	High N, no fungicide	UMR	CON_UMR_000330903	4A	671661792	5.24399e-11	3.27374e-06	UMR-only
Spike per sqm	High N, no fungicide	UMR	CON_UMR_000246113	3B	345644200	1.76362e-09	5.83904e-05	UMR-only
Spike per sqm	High N, no fungicide	SNP	SNP_20472	3B	778790337	1.70651e-07	0.0024406	SNP-only
Spike per sqm	High N, no fungicide	UMR	CON_UMR_000352181	4B	329334400	7.41599e-11	3.27374e-06	UMR-only
Spike per sqm	High N, no fungicide	UMR	CON_UMR_000539763	6B	486610997	6.80504e-07	0.0128745	UMR-only
Spike per sqm	High N, no fungicide	SNP	SNP_40144	6B	658663549	2.99896e-08	0.000643352	SNP-only
Spike per sqm	High N, no fungicide	UMR	CON_UMR_000183424	2D	430996750	1.40559e-08	0.000372292	UMR-only
Spike per sqm	High N, no fungicide	UMR	CON_UMR_000656321	7D	12355950	1.15307e-07	0.00254507	UMR-only
Spike per sqm	Low N, no fungicide	UMR	CON_UMR_000008895	1A	180629500	1.52263e-06	0.0252057	UMR-only
Spike per sqm	Low N, no fungicide	SNP	SNP_1560	1A	512367974	1.38571e-09	5.94539e-05	SNP-only
Spike per sqm	Low N, no fungicide	SNP	SNP_1563	1A	512368843	1.59298e-06	0.0170867	SNP-only
Spike per sqm	Low N, no fungicide	UMR	CON_UMR_000108597	2A	518858173	7.23232e-07	0.0136828	Both
Spike per sqm	Low N, no fungicide	SNP	SNP_8387	2A	579698101	4.35521e-09	9.34302e-05	Both
Spike per sqm	Low N, no fungicide	UMR	CON_UMR_000389912	5A	6209900	8.94872e-10	2.96276e-05	UMR-only
Spike per sqm	Low N, no fungicide	UMR	CON_UMR_000236761	3B	82645200	1.39831e-11	9.25911e-07	UMR-only
Spike per sqm	Low N, no fungicide	UMR	CON_UMR_000246637	3B	364543400	1.46906e-08	0.000389103	UMR-only
Spike per sqm	Low N, no fungicide	UMR	CON_UMR_000252484	3B	509660269	1.76187e-06	0.0259255	UMR-only
Spike per sqm	Low N, no fungicide	UMR	CON_UMR_000267130	3B	778486569	2.22139e-07	0.00490309	Both
Spike per sqm	Low N, no fungicide	SNP	SNP_20472	3B	778790337	3.66299e-07	0.00523869	Both
Spike per sqm	Low N, no fungicide	UMR	CON_UMR_000643751	7B	630881512	6.63536e-10	2.92913e-05	UMR-only
Spike per sqm	Low N, no fungicide	UMR	CON_UMR_000063281	1D	4902850	2.68664e-13	3.558e-08	UMR-only
Stripe rust	High N, no fungicide	SNP	SNP_1422	1A	504252012	3.4963e-08	0.00050003	SNP-only
Stripe rust	High N, no fungicide	SNP	SNP_6642	2A	17857640	1.72861e-12	7.4166e-08	SNP-only
Stripe rust	High N, no fungicide	UMR	CON_UMR_000409965	5A	513391519	2.24077e-07	0.00989172	UMR-only
Stripe rust	High N, no fungicide	UMR	CON_UMR_000515622	6A	608153906	1.04475e-13	1.38359e-08	UMR-only
Stripe rust	High N, no fungicide	UMR	CON_UMR_000060834	1B	667884754	1.69228e-08	0.00112057	UMR-only
Stripe rust	High N, no fungicide	SNP	SNP_11749	2B	212297190	8.46443e-07	0.00726333	SNP-only
Stripe rust	High N, no fungicide	SNP	SNP_17412	3B	10238898	3.47113e-08	0.00050003	SNP-only
Stripe rust	High N, no fungicide	SNP	SNP_32908	5B	626088305	2.17631e-07	0.00233436	SNP-only
Stripe rust	High N, no fungicide	UMR	CON_UMR_000543894	6B	579479297	3.17049e-07	0.0104969	UMR-only
Stripe rust	Low N, no fungicide	SNP	SNP_6639	2A	17857570	3.56947e-16	1.53148e-11	SNP-only
TKW	Low N, no fungicide	UMR	CON_UMR_000093660	2A	63154050	8.14357e-10	2.69619e-05	UMR-only
TKW	Low N, no fungicide	UMR	CON_UMR_000028327	1B	7701100	2.00784e-11	8.86346e-07	UMR-only
TKW	Low N, no fungicide	UMR	CON_UMR_000029801	1B	20693775	1.57024e-17	2.07952e-12	UMR-only
TKW	Low N, no fungicide	UMR	CON_UMR_000139006	2B	273544600	1.51355e-08	0.000400887	UMR-only
TKW	Low N, no fungicide	UMR	CON_UMR_000141017	2B	339910500	7.0655e-08	0.00155951	UMR-only
TKW	Low N, no fungicide	UMR	CON_UMR_000187470	2D	529603179	1.46662e-07	0.0027747	UMR-only
TKW	Low N, no fungicide	UMR	CON_UMR_000283078	3D	170965000	3.72035e-12	2.46348e-07	UMR-only

### Sheet: S9 - UMR-seq samples
Supplementary Table 9 - UMR-seq data
Unmethylated regions sequencing (UMR-seq) data generated in this study. Sample_type "WGS (gDNA)" refers to gDNA samples that were processed with the Nextera library kit (omitting the UMR isolation step) and thus represent whole genome re-sequence samples that serve as controls or "input" controls for some UMR-seq data processing or peak-calling steps.
Species	Genotype	Sample_type	Total reads analysed	Total aligned reads	Uniquely mapped reads	Multi mapped reads	FRiP (%)	Median coverage across peaks (X)
barley	morex	UMR-seq	18045205	36074616	5697963	11999061	80.51	6.31
barley	morex	UMR-seq	22499824	44978378	6283483	15981114	75.82	6.68
barley	morex	WGS (gDNA)	25702720	51385866	2226959	23265351	3.8	3.28
N. benthamiana	lab	UMR-seq	25171006	50333244	7440658	17519373	90.55	13.09
N. benthamiana	lab	UMR-seq	27553469	55098580	8220933	19118439	90.17	14.62
N. benthamiana	lab	WGS (gDNA)	10102263	25330004	1284734	10409559	5.59	4.64
grapevine	riesling	UMR-seq	11207908	14995984	4131575	3014038	63.3	8.8
grapevine	riesling	UMR-seq	13682370	18261336	4989940	3656593	66.41	10.81
grapevine	riesling	WGS (gDNA)	14369171	19206246	3399323	5836828	29.64	10.66
maize	B73	UMR-seq	20166200	40316092	6398362	13605167	83.04	7.25
maize	B73	UMR-seq	22835424	45652980	8221442	14438209	83.32	9.45
maize	B73	WGS (gDNA)	21282244	42547072	2342326	18814208	7.09	3.49
rice	nipponbare	UMR-seq	14469884	28932422	9706845	4516642	79.39	20.07
rice	nipponbare	UMR-seq	51153228	102280768	34854901	15454292	87.54	62.81
rice	nipponbare	WGS (gDNA)	23014936	46013208	10652447	12104334	16.99	23.08
sorghum	btx623	UMR-seq	16594120	33181264	10137598	5460770	87.52	16.09
sorghum	btx623	UMR-seq	21372340	42736086	13229887	6830523	90.09	20.78
sorghum	btx623	WGS (gDNA)	14524932	29038148	3519387	10669453	16.67	10.95
soybean	williams 82	UMR-seq	15567478	31130566	5603082	9551764	71.98	8.45
soybean	williams 82	UMR-seq	27674891	55341946	9574893	17318617	81.22	13.53
soybean	williams 82	WGS (gDNA)	15437687	30863792	2863428	12208197	19.32	8.08
tomato	moneymaker	UMR-seq	16592057	33175912	6199619	10253670	66.85	11.43
tomato	moneymaker	UMR-seq	18458964	36909300	6672901	11633976	65.17	11.5
tomato	moneymaker	WGS (gDNA)	17507076	34998716	4153693	13179092	15.19	10.44
wheat	chinese spring	UMR-seq	24422548	48821500	2367259	21679654	69.43	3.05
wheat	chinese spring	UMR-seq	28893035	57758596	2627124	25835571	64.76	3.28
wheat	chinese spring	WGS (gDNA)	30938865	61837782	1332650	29197171	2.45	1.64

### Sheet: S10 - reaction conditions
Supplementary Table 10 - UMR-seq digest conditions
Unmethylated regions sequencing library input summary
Species	Genotype	DNA library inputs (ng)	37°C Digestion times (mins)
Barley	Morex	500	120
Grapevine	Pinot meunier	250	120
Maize	B73	500	120
N. benthamiana	LAB360	500	180
Rice	Nipponbare	500	120
Sorghum	Btx623	400	120
Soybean	Williams 82	500	120
Tomato	Moneymaker	500	120
Wheat	Chinese Spring	500	90
